# High contiguity *de novo* genome sequence assembly of Trifoliate yam (*Dioscorea dumetorum*) using long read sequencing

**DOI:** 10.1101/2020.01.31.928630

**Authors:** Christian Siadjeu, Boas Pucker, Prisca Viehöver, Dirk C. Albach, Bernd Weisshaar

## Abstract

Trifoliate yam (*Dioscorea dumetorum*) is one example of an orphan crop, not traded internationally. Post-harvest hardening of the tubers of this species starts within 24 hours after harvesting and renders the tubers inedible. Genomic resources are required for *D. dumetorum* to improve breeding for non-hardening varieties as well as for other traits. We sequenced the *D. dumetorum* genome and generated the corresponding annotation. The two haplophases of this highly heterozygous genome were separated to a large extent. The assembly represents 485 Mbp of the genome with an N50 of over 3.2 Mbp. A total of 35,269 protein-encoding gene models as well as 9,941 non-coding RNA genes were predicted and functional annotations were assigned.
