## Supplementary material for "High contiguity *de novo* genome sequence assembly of Trifoliate yam (*Dioscorea dumetorum*) using long read sequencing": File S5

### Sheet: Tabelle1
	Initial assembly	Racon1	Medaka1	Medaka2	Pilon1	Pilon2	Pilon3	Final*
Number of contigs	1172	1172	1329	1361	1361	1361	1172	924
Max. contig length (bp)	20187448	20424333	17902291	17910017	17883451	17882417	20276997	17878854
Assembly size (bp)	501985705	508061170	508002724	507922122	507180447	507014617	503597432	485115345
GC content	37. 74%	37. 66%	37. 85%	37. 88%	37. 60%	37. 59%	37. 58%	0.3757
N50	3896882	3930287	3200042	2598889	2593818	2594536	3913348	3190870
N90	136614	138199	136918	136202	136150	136144	137065	156407
BUSCO	0.857	0.898	0.915	0.919	0.92	0.922	0.923	0.923
* contigs < 100kb were removed
minimal contig size cutoff = 18409
(based on the initial assembly)
