## Supplementary material for "High contiguity *de novo* genome sequence assembly of Trifoliate yam (*Dioscorea dumetorum*) using long read sequencing": File S6

ID	gene_number	gene_length	exons_per_gene	average_mRNA_length	average_peptide_length	BUSCO
final	35269	4282	6	1915	455	C:87.0%[S:47.8%,D:39.2%],F:4.9%,M:8.1%,n:1440
masked_maize	19304	9407	8	2625	703	C:70.2%[S:42.4%,D:27.8%],F:9.7%,M:20.1%,n:1440
masked_rice	29467	5699	6	1964	465	C:67.7%[S:41.7%,D:26.0%],F:11.9%,M:20.4%,n:1440
masked_yam	81826	3411	5	1895	351	C:88.8%[S:49.2%,D:39.6%],F:5.1%,M:6.1%,n:1440
unmasked_maize	25684	9636	8	2781	758	C:73.7%[S:44.0%,D:29.7%],F:9.0%,M:17.3%,n:1440
unmasked_rice	37911	5669	6	2041	494	C:70.7%[S:43.3%,D:27.4%],F:11.6%,M:17.7%,n:1440
unmasked_yam	92335	3540	5	1931	381	C:89.5%[S:48.9%,D:40.6%],F:5.1%,M:5.4%,n:1440
